# An organotrophic *Sideroxydans* reveals potential iron oxidation marker genes

**DOI:** 10.1101/2025.02.27.639646

**Authors:** Rene L. Hoover, Kirsten Küsel, Clara S. Chan

## Abstract

To understand the ecophysiology and the role of iron-oxidizing bacteria (FeOB) in various ecosystems, we need to identify marker genes of the iron oxidation pathway to track activity *in situ*. The Gallionellaceae *Sideroxydans* sp. CL21, an autotrophic iron-oxidizing bacteria isolated from a peatland, is unusual amongst FeOB isolates in its genomic potential to utilize organic compounds as energy sources. Therefore, it offers the unique opportunity to determine genes expressed under litho- versus organotrophic conditions. We demonstrated the growth of *Sideroxydans* sp. CL21 on organic substrates (lactate and pyruvate) and inorganic substrates (Fe(II), magnetite, thiosulfate, and S(0)). Thus, cells were capable of lithoautotrophic, organotrophic, and potentially organoheterotrophic growth. Surprisingly, when lactate-grown cells were given Fe(II), mid-log phase cells were unable to oxidize iron, while late-log phase cells oxidized iron. To elucidate iron oxidation pathways, we compared gene expression between mid-log (non-iron-oxidizing) and late-log (iron-oxidizing) lactate-grown cells. Genes for iron oxidases (*cyc2, mtoA*) were highly expressed at both time points, so did not correspond to iron oxidation capability, making them unsuitable marker genes of iron oxidation activity by themselves. However, genes encoding periplasmic and inner membrane cytochromes were significantly upregulated in cells capable of iron oxidation. These genes include *mtoD*, *cymA/imoA*, and a cluster of Fe(II)-responsive genes (*ircABCD*). These findings suggest Gallionellaceae regulate their iron oxidation pathways in multiple stages, with iron oxidase-encoding genes proactively expressed. Other genes encoding electron carriers are upregulated only when iron oxidation is needed, which makes these genes (i.e. *ircABCD*) good prospective indicators of iron oxidation ability.

**Importance:** FeOB are widespread in the environment and we suspect that they play key roles in nutrient and other elemental cycles. However, with no isotopic marker, we lack the ability to monitor FeOB activity, prompting us to search for genetic markers. Previous work suggests that expression of iron oxidase genes does not directly correspond to iron oxidation activity in Gallionellaceae and little was known about the other genes in the pathway. Here we study a unique FeOB isolate that possesses organotrophic capabilities and demonstrate its potential for mixotrophic growth on lactate and Fe(II). Its ability to oxidize iron is regulated, allowing us to discover potential iron oxidation pathway genes with expression that corresponds to iron oxidation activity. If these genes can be further validated as iron oxidation marker genes, they will enable us to delineate autotrophic and organoheterotrophic FeOB impacts on carbon cycling in wetlands and other natural and engineered environments.
