## Supplementary material for "An organotrophic *Sideroxydans* reveals potential iron oxidation marker genes": Table S2

### Sheet: READ ME
READ ME
TABLE S2: ircABCD homologs in FeOB and FeRB
cblaster (Gilchrist, et al. 2021) was used to search the NCBI database for BLAST hits (e-value cut-off < 1E-10) to the irc genes of Sideroxydans sp. CL21.
Positive hits needed to meet the e-value cut-off of <1E-10 and be located within 20,000 bp of each other in their respective genomes.
Only genomes with a score >4 and positive hits to at least three of the irc genes, not counting the Hsp33 chaperone that is sometime found in Sideroxydans spp.
The score is a metric of cluster similarity based on synteny. It is calculated by cblaster as: Score = (# query sequences with BLAST hits) + (weighting factor of 0.5) * (# of contiguous gene pairs with conserved synteny)

### Sheet: Table S2
Organism	Scaffold (NCBI Database)	Start	End	Score	WP_283744490.1 Chaperonin/Hsp33	WP_283744491.1 Diheme cyt-c, ircA	WP_283744492.1 Monoheme cyt-c, ircB	WP_283744493.1 Hypothetical protein, ircC	WP_283744494.1 Cyt-b, ircD	All but Hsp33
Sideroxydans sp.	JBEBJV010000001.1	142957	152751	11.1412	1	2	1	1	1	TRUE
Sideroxydans sp.	JABFSI010000068.1	14566	27686	11.1408	1	2	1	1	1	TRUE
Sideroxydans sp. CL21	NZ_LR699166.1	2170775	2174074	9.2157	1	1	1	1	1	TRUE
Sideroxyarcus emersonii MIZ01	NZ_AP023423.1	1654794	1658021	9.1647	1	1	1	1	1	TRUE
Sideroxydans lithotrophicus ES-1	NC_013959.1	1314102	1317388	9.164	1	1	1	1	1	TRUE
Sideroxyarcus sp.	DATGWO010000014.1	252198	257541	9.1446	1	1	1	1	1	TRUE
Sideroxyarcus sp.	JAUSBC010000016.1	42755	48141	9.1388	1	1	1	1	1	TRUE
Gallionellaceae bacterium	DMCN01000106.1	35804	41196	9.1387	1	1	1	1	1	TRUE
Sideroxydans sp.	JBAYIG010000003.1	108765	114183	9.1314	1	1	1	1	1	TRUE
Sideroxydans sp.	JBAZUM010000002.1	105590	111008	9.1313	1	1	1	1	1	TRUE
Gallionellaceae bacterium	SCUU01000078.1	2419	5688	9.1312	1	1	1	1	1	TRUE
Sideroxydans sp.	JAQTTU010000008.1	54182	59914	9.1309	1	1	1	1	1	TRUE
Gallionellaceae bacterium	VBWD01000004.1	43186	48726	9.1294	1	1	1	1	1	TRUE
Sideroxydans sp.	VMTA01000023.1	188077	193415	9.1292	1	1	1	1	1	TRUE
Sideroxydans sp.	JABFRH010000038.1	0	5218	9.1265	1	1	1	1	1	TRUE
Mariprofundaceae bacterium	JAUZQO010000021.1	81822	86828	8.0706	0	2	1	1	1	TRUE
Ferrigenium kumadai An22	NZ_AP019536.1	846272	848510	7.103	0	1	1	1	1	TRUE
Gallionella sp.	DASUIV010000084.1	8505	10727	7.1013	0	1	1	1	1	TRUE
Gallionellaceae bacterium	DATDDB010000143.1	2139	4398	7.0992	0	1	1	1	1	TRUE
Gallionellaceae bacterium	JBAZYW010000154.1	396	2621	7.0881	0	1	1	1	1	TRUE
Sideroxydans sp.	JAQTUV010000003.1	277700	279919	7.0839	0	1	1	1	1	TRUE
Gallionella sp.	JARCRR010000006.1	251	2475	7.0831	0	1	1	1	1	TRUE
Sideroxyarcus sp.	JAUYGG010000114.1	10775	13008	7.0819	0	1	1	1	1	TRUE
Gallionellaceae bacterium	JBAZVN010000007.1	162704	164946	7.0812	0	1	1	1	1	TRUE
Sideroxydans sp.	JAQTWJ010000041.1	10401	12788	7.081	0	1	1	1	1	TRUE
Gallionella capsiferriformans ES-2	NC_014394.1	458718	460878	7.0808	0	1	1	1	1	TRUE
Gallionella sp.	DPHH01000003.1	238296	240455	7.0805	0	1	1	1	1	TRUE
Gallionella sp.	JBAZUQ010000002.1	199141	201301	7.0804	0	1	1	1	1	TRUE
Gallionella sp.	JAUXRL010000007.1	51441	53600	7.0801	0	1	1	1	1	TRUE
Gallionellaceae bacterium	DATDDB010000090.1	11142	13438	7.0788	0	1	1	1	1	TRUE
Gallionellales bacterium GWA2_54_124	MGWO01000013.1	142006	144165	7.0782	0	1	1	1	1	TRUE
Sideroxydans sp.	JBEBFR010000200.1	0	2139	7.0776	0	1	1	1	1	TRUE
Gallionellaceae bacterium	DATFUZ010000104.1	29429	31742	7.0772	0	1	1	1	1	TRUE
Gallionellaceae bacterium CG1_02_56_997	MNXC01000192.1	2234	4463	7.0771	0	1	1	1	1	TRUE
Gallionella sp.	JAACWF010000009.1	7488	9717	7.0764	0	1	1	1	1	TRUE
Gallionellaceae bacterium CG_4_9_14_0_8_um_filter_60_335	PFSU01000020.1	855	3084	7.0764	0	1	1	1	1	TRUE
Gallionella sp.	JBDTCC010000021.1	5795	8696	7.0754	0	2	1	1	1	TRUE
Ferrigenium sp. UT5	BAAFRY010000013.1	25768	28038	7.0751	0	1	1	1	1	TRUE
Ferrigenium sp. UT4	BAAFRX010000011.1	18297	20567	7.0749	0	1	1	1	1	TRUE
Candidatus Gallionella acididurans	LSLI01000015.1	25778	28776	7.0742	0	2	1	1	1	TRUE
Gallionella sp.	JAUSMR010000097.1	60356	63425	7.0721	0	2	1	1	1	TRUE
Gallionella sp.	DATKVR010000036.1	9124	12018	7.0717	0	2	1	1	1	TRUE
Gallionella sp.	DATKUN010000237.1	0	2850	7.0714	0	2	1	1	1	TRUE
Mariprofundaceae bacterium	JAUZQM010000130.1	174	2250	7.054	0	1	1	1	1	TRUE
Mariprofundaceae bacterium	JAUZQN010000559.1	138	2201	7.0533	0	1	1	1	1	TRUE
Mariprofundaceae bacterium	JAUZRG010000020.1	4274	6413	7.0515	0	1	1	1	1	TRUE
Gallionellales bacterium RIFCSPLOWO2_02_58_13	MGWX01000041.1	6557	11068	6.0442	0	1	2	0	1	FALSE
Gallionellales bacterium RIFCSPLOWO2_02_FULL_59_110	MGXA01000107.1	12787	17298	6.0442	0	1	2	0	1	FALSE
Gallionellales bacterium RIFCSPLOWO2_12_FULL_59_22	MGXC01000064.1	30318	34829	6.0442	0	1	2	0	1	FALSE
Gallionella sp.	JBDSTL010000214.1	0	2030	6.0438	0	1	1	1	1	TRUE
Gallionella sp.	DASTNN010000022.1	12781	15935	5.0665	0	1	1	1	1	TRUE
Gallionella sp.	DATIVT010000113.1	2932	5867	5.0657	0	1	1	1	1	TRUE
Gallionellales bacterium RIFCSPHIGHO2_02_FULL_57_16	MGWW01000279.1	14945	17467	5.0656	0	1	1	1	1	TRUE
Gallionellales bacterium RIFCSPLOWO2_02_FULL_57_47	MGWZ01000056.1	15080	17602	5.0656	0	1	1	1	1	TRUE
Gallionella sp.	JABEVF010000065.1	2329	4513	5.0648	0	1	1	1	1	TRUE
Sideroxydans sp.	JARCRQ010000012.1	14511	16843	5.0629	0	1	1	1	1	TRUE
Gallionella sp.	DASWTZ010000090.1	11992	14929	5.0616	0	1	1	1	1	TRUE
Thiothrix sp.	SSFA01000026.1	16301	20125	5.0491	0	1	1	0	2	FALSE
Thiothrix lacustris	MTEJ01000549.1	2599	4808	5.0461	0	1	1	0	2	FALSE
Thiothrix sp. UBA2016	NZ_DDCC01000007.1	46667	48946	5.0452	0	1	1	0	2	FALSE
Thiothrix sp. UBA2332	NZ_DDUS01000053.1	46103	48382	5.0452	0	1	1	0	2	FALSE
Thiothrix sp. UBA5583	NZ_DILV01000029.1	45894	48173	5.0452	0	1	1	0	2	FALSE
Zetaproteobacteria bacterium CG1_02_49_23	MNWY01000112.1	40730	42944	4.0465	0	1	1	0	1	FALSE
Zetaproteobacteria bacterium CG_4_10_14_0_8_um_filter_49_80	PFKV01000060.1	38697	40944	4.0462	0	1	1	0	1	FALSE
Zetaproteobacteria bacterium CG_4_9_14_3_um_filter_49_83	PFXG01000065.1	38483	40730	4.0462	0	1	1	0	1	FALSE
Zetaproteobacteria bacterium CG02_land_8_20_14_3_00_50_9	PEUJ01000077.1	17487	19734	4.0462	0	1	1	0	1	FALSE
Zetaproteobacteria bacterium CG17_big_fil_post_rev_8_21_14_2_50_50_13	PCUM01000113.1	38485	40732	4.0462	0	1	1	0	1	FALSE
Mariprofundus sp. EBB-1	NZ_RCFQ01000035.1	395	2652	4.0454	0	1	1	0	1	FALSE
Zetaproteobacteria bacterium	JADGAS010000014.1	19608	21251	4.043	0	1	1	0	1	FALSE
Mariprofundus sp.	JAUZRH010000310.1	2222	4313	4.0421	0	1	1	0	1	FALSE
Mariprofundaceae bacterium	DATFMY010000011.1	5734	7305	4.0406	0	1	1	0	1	FALSE
Acidithiobacillales bacterium SG8_45	LJTU01000008.1	33134	34710	4.0394	0	1	1	0	1	FALSE
Zetaproteobacteria bacterium CG_4_10_14_3_um_filter_54_28	PFIX01000105.1	11780	13365	4.0374	0	1	1	0	1	FALSE
Zetaproteobacteria bacterium CG_4_9_14_3_um_filter_54_145	PFXI01000009.1	11804	13389	4.0374	0	1	1	0	1	FALSE
Zetaproteobacteria bacterium CG12_big_fil_rev_8_21_14_0_65_54_13	PFGI01000098.1	146743	148328	4.0374	0	1	1	0	1	FALSE
Zetaproteobacteria bacterium CG23_combo_of_CG06-09_8_20_14_all_54_7	PCQW01000025.1	3310	4895	4.0374	0	1	1	0	1	FALSE
Gallionella sp.	JBAZVL010000004.1	346258	347848	4.0369	0	1	1	0	1	FALSE
Shewanella psychromarinicola	NZ_JBALXJ010000018.1	58341	60142	4.0364	0	1	1	0	1	FALSE
Shewanella baltica NCTC10735	NZ_UGYM01000002.1	4506277	4508019	4.0363	0	1	1	0	1	FALSE
Shewanella baltica 11FHM1	NZ_JAAHDK010000019.1	4491	6233	4.0362	0	1	1	0	1	FALSE
Shewanella baltica 11FHM2	NZ_CP051529.1	4734581	4736322	4.0362	0	1	1	0	1	FALSE
Shewanella baltica 12FHM1	NZ_JAAHDT010000013.1	134625	136366	4.0362	0	1	1	0	1	FALSE
Shewanella baltica 14FHM1	NZ_JAAHEE010000121.1	4491	6233	4.0362	0	1	1	0	1	FALSE
Shewanella baltica 15FHA3	NZ_JAAHEK010000019.1	4491	6233	4.0362	0	1	1	0	1	FALSE
Shewanella baltica 15FHM4	NZ_JAAHEM010000019.1	83980	85722	4.0362	0	1	1	0	1	FALSE
Shewanella baltica 16FHA1	NZ_JAAHER010000019.1	83980	85722	4.0362	0	1	1	0	1	FALSE
Shewanella baltica 16FHM3	NZ_JAAHEU010000018.1	83980	85722	4.0362	0	1	1	0	1	FALSE
Shewanella baltica 19FHA2-2	NZ_JAAHEY010000019.1	83980	85722	4.0362	0	1	1	0	1	FALSE
Shewanella baltica 20FHA1-2	NZ_JAAHFA010000025.1	4659	6401	4.0362	0	1	1	0	1	FALSE
Shewanella baltica 20FHM1	NZ_JAAHFB010000006.1	208293	210034	4.0362	0	1	1	0	1	FALSE
Shewanella baltica 2FHM1	NZ_JAAHCM010000019.1	4491	6233	4.0362	0	1	1	0	1	FALSE
Shewanella baltica 3A	NZ_JBDPZL010000008.1	200148	201890	4.0362	0	1	1	0	1	FALSE
Shewanella baltica 4FHA1	NZ_JAAHCS010000018.1	4491	6233	4.0362	0	1	1	0	1	FALSE
Shewanella baltica 5FHA1	NZ_JAAHCT010000019.1	83980	85722	4.0362	0	1	1	0	1	FALSE
Shewanella baltica 7FHA1	NZ_JAAHDA010000019.1	83980	85722	4.0362	0	1	1	0	1	FALSE
Shewanella baltica 9FHM1	NZ_JAAHDD010000018.1	83980	85722	4.0362	0	1	1	0	1	FALSE
Shewanella glacialipiscicola SM77	NZ_JAKKSA010000007.1	27483	29238	4.0362	0	1	1	0	1	FALSE
Shewanella glacialipiscicola SM91	NZ_JAKKSD010000006.1	27483	29238	4.0362	0	1	1	0	1	FALSE
Shewanella glacialipiscicola LMG 23744	NZ_JAKILU010000004.1	161723	163466	4.0358	0	1	1	0	1	FALSE
Shewanella glacialipiscicola NBRC 102030	NZ_BSUY01000001.1	3541226	3542969	4.0358	0	1	1	0	1	FALSE
Shewanella glacialipiscicola T147	NZ_BPFC01000005.1	33125	34868	4.0358	0	1	1	0	1	FALSE
Gallionella sp.	JAQTLM010000005.1	148912	150602	4.0354	0	1	1	0	1	FALSE
Gallionellaceae bacterium	DATKTO010000031.1	160006	161672	4.0354	0	1	1	0	1	FALSE
Shewanella bicestrii JAB-1	NZ_CP022358.1	4484846	4486522	4.0353	0	1	1	0	1	FALSE
Shewanella sp. DAU305	NZ_CP113808.1	787313	789055	4.0353	0	1	1	0	1	FALSE
Shewanella xiamenensis 2015oxa	NZ_SUNE01000008.1	36258	37931	4.0353	0	1	1	0	1	FALSE
Shewanella xiamenensis 28.1.37	NZ_JANLGK010000014.1	36349	38022	4.0353	0	1	1	0	1	FALSE
Shewanella xiamenensis BC01	NZ_JGVI01000094.1	2968	4641	4.0353	0	1	1	0	1	FALSE
Shewanella xiamenensis BC01	JGVI01000094.1	2968	4629	4.0353	0	1	1	0	1	FALSE
Shewanella xiamenensis CQ-Y1	NZ_CP092630.1	309574	311249	4.0353	0	1	1	0	1	FALSE
Shewanella xiamenensis NF-9	NZ_JAOTLS010000009.1	144343	146016	4.0353	0	1	1	0	1	FALSE
Thiothrix lacustris	MTEJ01000012.1	53252	54801	4.0353	0	1	1	0	1	FALSE
Gallionella sp.	DASTNS010000059.1	17287	18932	4.0352	0	1	1	0	1	FALSE
Shewanella decolorationis NBRC 103170	NZ_BSOL01000017.1	3339	5014	4.0352	0	1	1	0	1	FALSE
Shewanella decolorationis S12	NZ_AXZL01000049.1	3362	5037	4.0352	0	1	1	0	1	FALSE
Shewanella decolorationis S12	AXZL01000049.1	3362	5025	4.0352	0	1	1	0	1	FALSE
Shewanella oneidensis	QFOM01000016.1	2986	4659	4.0352	0	1	1	0	1	FALSE
Shewanella septentrionalis SP1W3	NZ_JAMTCC010000003.1	208592	210334	4.0352	0	1	1	0	1	FALSE
Shewanella sp. LZH-2	NZ_CP069350.1	286364	288037	4.0352	0	1	1	0	1	FALSE
Shewanella sp. Shew256	NZ_NAJR01000012.1	3221	4896	4.0352	0	1	1	0	1	FALSE
Shewanella sp. SM55	NZ_JAKKRS010000019.1	214074	215810	4.0352	0	1	1	0	1	FALSE
Shewanella sp. SM96	NZ_JAKKSF010000007.1	181877	183613	4.0352	0	1	1	0	1	FALSE
Shewanella sp. SP1S1-7	NZ_JAUOEU010000026.1	4751	6471	4.0352	0	1	1	0	1	FALSE
Shewanella sp. WE21	NZ_CP023019.1	2216512	2218254	4.0352	0	1	1	0	1	FALSE
Shewanella xiamenensis 8M38	NZ_CP143635.1	4552253	4553926	4.0352	0	1	1	0	1	FALSE
Shewanella xiamenensis F104	NZ_JBCASR010000009.1	131889	133562	4.0352	0	1	1	0	1	FALSE
Shewanella xiamenensis F130	NZ_JBCASP010000008.1	36440	38113	4.0352	0	1	1	0	1	FALSE
Shewanella xiamenensis F131	NZ_JBCASY010000008.1	36440	38113	4.0352	0	1	1	0	1	FALSE
Shewanella xiamenensis F137	NZ_JBCASX010000009.1	146605	148278	4.0352	0	1	1	0	1	FALSE
Shewanella xiamenensis F139	NZ_JBCASU010000004.1	36400	38073	4.0352	0	1	1	0	1	FALSE
Shewanella xiamenensis F143	NZ_JBCAST010000008.1	36440	38113	4.0352	0	1	1	0	1	FALSE
Shewanella xiamenensis F152	NZ_JBCASV010000008.1	36290	37963	4.0352	0	1	1	0	1	FALSE
Shewanella xiamenensis GD03933	NZ_JAOCAS010000006.1	144781	146454	4.0352	0	1	1	0	1	FALSE
Shewanella xiamenensis HD6420	NZ_JAIJZV010000010.1	122304	123977	4.0352	0	1	1	0	1	FALSE
Shewanella xiamenensis HD6446	NZ_JAIJZU010000015.1	13692	15365	4.0352	0	1	1	0	1	FALSE
Shewanella xiamenensis NUITM-VS1	NZ_AP025014.1	305731	307404	4.0352	0	1	1	0	1	FALSE
Shewanella xiamenensis SxND_W9_2018	NZ_BLRG01000020.1	36272	37945	4.0352	0	1	1	0	1	FALSE
Shewanella xiamenensis ZYW6	NZ_LVDQ01000012.1	36667	38340	4.0352	0	1	1	0	1	FALSE
Shewanella baltica 13FHM1	NZ_JAAHDZ010000024.1	52465	54207	4.0351	0	1	1	0	1	FALSE
Shewanella baltica 14FHA1	NZ_JAAHEB010000014.1	4783	6525	4.0351	0	1	1	0	1	FALSE
Shewanella baltica NCTC10737	NZ_LR134321.1	280454	282196	4.0351	0	1	1	0	1	FALSE
Shewanella oncorhynchi B	NZ_CP143431.1	4643788	4645530	4.0351	0	1	1	0	1	FALSE
Shewanella seohaensis CCUG 60900	NZ_JAKILE010000013.1	154388	156064	4.0351	0	1	1	0	1	FALSE
Shewanella sp.	NZ_JAKDHQ010000011.1	3022	4695	4.0351	0	1	1	0	1	FALSE
Shewanella sp.	NZ_JAKDHY010000044.1	1259	2932	4.0351	0	1	1	0	1	FALSE
Shewanella sp. FDAARGOS_354	NZ_CP022089.2	3933211	3934884	4.0351	0	1	1	0	1	FALSE
Shewanella sp. FJAT-51649	NZ_CP080411.1	254200	255875	4.0351	0	1	1	0	1	FALSE
Shewanella sp. SM69	NZ_JAKKRV010000015.1	77732	79474	4.0351	0	1	1	0	1	FALSE
Shewanella sp. SM95	NZ_JAKKSE010000025.1	4635	6377	4.0351	0	1	1	0	1	FALSE
Shewanella xiamenensis 111B	NZ_MWWP01000001.1	2073829	2075502	4.0351	0	1	1	0	1	FALSE
Shewanella xiamenensis F150	NZ_JBCASQ010000004.1	36545	38218	4.0351	0	1	1	0	1	FALSE
Shewanella xiamenensis H99	NZ_JBCATG010000009.1	35982	37655	4.0351	0	1	1	0	1	FALSE
Shewanella xiamenensis HD6416	NZ_CP079718.1	590441	592114	4.0351	0	1	1	0	1	FALSE
Shewanella xiamenensis HD6424	NZ_JAIHOK010000009.1	36402	38075	4.0351	0	1	1	0	1	FALSE
Shewanella xiamenensis HD6449	NZ_JAIHOI010000018.1	42256	43929	4.0351	0	1	1	0	1	FALSE
Shewanella xiamenensis HD6452	NZ_CP091833.1	4592346	4594019	4.0351	0	1	1	0	1	FALSE
Gallionellales bacterium RIFCSPLOWO2_02_FULL_57_47	MGWZ01000040.1	732	2515	4.035	0	1	1	0	1	FALSE
Shewanella baltica 15FHA1	NZ_JAAHEI010000009.1	188380	190122	4.035	0	1	1	0	1	FALSE
Shewanella baltica 19FHA1	NZ_JAAHEX010000014.1	4538	6280	4.035	0	1	1	0	1	FALSE
Shewanella baltica BA175	NC_017571.1	4716711	4718453	4.035	0	1	1	0	1	FALSE
Shewanella baltica DSS12	NZ_JAVIAP010000009.1	4548	6290	4.035	0	1	1	0	1	FALSE
Shewanella baltica OS183	NZ_CM001435.1	325887	327629	4.035	0	1	1	0	1	FALSE
Shewanella baltica OS185	NC_009665.1	279836	281572	4.035	0	1	1	0	1	FALSE
Shewanella baltica PB313	NZ_JAVKOV010000009.1	4548	6290	4.035	0	1	1	0	1	FALSE
Shewanella baltica SF1039	NZ_OX461117.1	4750453	4752195	4.035	0	1	1	0	1	FALSE
Shewanella baltica TMP1	NZ_CP146610.1	4947410	4949152	4.035	0	1	1	0	1	FALSE
Shewanella mangrovisoli 29	NZ_JBCASL010000009.1	3064	4740	4.035	0	1	1	0	1	FALSE
Shewanella profunda DSM 15900	NZ_JAKILG010000015.1	50419	52138	4.035	0	1	1	0	1	FALSE
Shewanella putrefaciens NCTC12093	LR134303.1	2356381	2358057	4.035	0	1	1	0	1	FALSE
Shewanella putrefaciens SA70	CP078038.1	4543561	4545237	4.035	0	1	1	0	1	FALSE
Shewanella scandinavica SP2S1-2	NZ_JAUOES010000040.1	19384	21120	4.035	0	1	1	0	1	FALSE
Shewanella scandinavica VAX-SP4-0CM-4	NZ_JBCHKS010000022.1	4650	6392	4.035	0	1	1	0	1	FALSE
Shewanella sp. 10B	NZ_JAMDJQ010000001.1	254592	256268	4.035	0	1	1	0	1	FALSE
Shewanella sp. GD03713	NZ_JAOCIW010000001.1	256649	258325	4.035	0	1	1	0	1	FALSE
Shewanella sp. NKUCC05_KAH	NZ_JAHKQZ010000017.1	4435	6189	4.035	0	1	1	0	1	FALSE
Shewanella sp. Pdp11	NZ_CP015194.1	315002	316738	4.035	0	1	1	0	1	FALSE
Shewanella sp. POL2	NZ_AKZL01000002.1	85104	86777	4.035	0	1	1	0	1	FALSE
Shewanella sp. SM101	NZ_JAKKRH010000021.1	4632	6387	4.035	0	1	1	0	1	FALSE
Shewanella sp. SM103	NZ_JAKKRJ010000056.1	17316	19058	4.035	0	1	1	0	1	FALSE
Shewanella sp. SM65	NZ_JAKKRT010000011.1	183331	185073	4.035	0	1	1	0	1	FALSE
Shewanella sp. SM68	NZ_JAKKRU010000011.1	183343	185085	4.035	0	1	1	0	1	FALSE
Shewanella sp. SM78	NZ_JAKKSB010000058.1	17316	19058	4.035	0	1	1	0	1	FALSE
Shewanella sp. SP1S2-4	NZ_JAUOET010000028.1	51595	53331	4.035	0	1	1	0	1	FALSE
Shewanella xiamenensis 111D	NZ_MWWO01000001.1	2034466	2036142	4.035	0	1	1	0	1	FALSE
Shewanella xiamenensis DCB2-1	NZ_QFLG01000005.1	150240	151913	4.035	0	1	1	0	1	FALSE
Shewanella xiamenensis GD03733	NZ_JAOCID010000011.1	148193	149866	4.035	0	1	1	0	1	FALSE
Shewanella xiamenensis H282	NZ_JBCASZ010000036.1	11419	13095	4.035	0	1	1	0	1	FALSE
Shewanella xiamenensis H402	NZ_JBCATA010000009.1	36014	37687	4.035	0	1	1	0	1	FALSE
Shewanella xiamenensis NF-1	NZ_JAOTMA010000007.1	132822	134489	4.035	0	1	1	0	1	FALSE
Shewanella xiamenensis NF-10	NZ_JAOTLR010000008.1	144324	145991	4.035	0	1	1	0	1	FALSE
Shewanella xiamenensis NF-11	NZ_JAOTLQ010000005.1	36455	38122	4.035	0	1	1	0	1	FALSE
Shewanella xiamenensis NF-12	NZ_JAOTLP010000005.1	36455	38122	4.035	0	1	1	0	1	FALSE
Shewanella xiamenensis NF-2	NZ_JAOTLZ010000008.1	132818	134485	4.035	0	1	1	0	1	FALSE
Shewanella xiamenensis NF-3	NZ_JAOTLY010000004.1	132818	134485	4.035	0	1	1	0	1	FALSE
Shewanella xiamenensis NF-4	NZ_JAOTLX010000003.1	36455	38122	4.035	0	1	1	0	1	FALSE
Shewanella xiamenensis NF-6	NZ_JAOTLV010000004.1	132818	134485	4.035	0	1	1	0	1	FALSE
Shewanella xiamenensis NF-7	NZ_JAOTLU010000004.1	3152	4819	4.035	0	1	1	0	1	FALSE
Shewanella xiamenensis PP-E493	NZ_JASGOQ010000001.1	3959658	3961331	4.035	0	1	1	0	1	FALSE
Shewanella xiamenensis RK-E270.1	NZ_JASGNQ010000001.1	1284214	1285887	4.035	0	1	1	0	1	FALSE
Shewanella xiamenensis T17	NZ_LDOA01000001.1	2053435	2055108	4.035	0	1	1	0	1	FALSE
Gallionella sp.	JAUSMR010000217.1	21758	23389	4.0349	0	1	1	0	1	FALSE
Gallionella sp.	JAUSKA010000273.1	27766	29465	4.0349	0	1	1	0	1	FALSE
Gallionella sp.	JBDTCC010000150.1	32498	34204	4.0349	0	1	1	0	1	FALSE
Shewanella baltica 128	NZ_CP028730.1	4531074	4532816	4.0349	0	1	1	0	1	FALSE
Shewanella baltica 15FHA2-2	NZ_JAAHEJ010000009.1	179505	181247	4.0349	0	1	1	0	1	FALSE
Shewanella baltica 18FHM1	NZ_JAAHEW010000054.1	14029	15771	4.0349	0	1	1	0	1	FALSE
Shewanella baltica 1FHA1	NZ_JAAHCG010000009.1	4576	6318	4.0349	0	1	1	0	1	FALSE
Shewanella baltica 2FMM1	NZ_JAAHCQ010000037.1	46189	47931	4.0349	0	1	1	0	1	FALSE
Shewanella baltica 6FHM1	NZ_JAAHCY010000009.1	4496	6232	4.0349	0	1	1	0	1	FALSE
Shewanella baltica 7FHM1	NZ_JAAHDB010000013.1	5023	6765	4.0349	0	1	1	0	1	FALSE
Shewanella baltica 8FHM1	NZ_JAAHDC010000014.1	171255	172997	4.0349	0	1	1	0	1	FALSE
Shewanella baltica F1MM1	NZ_JAAHFC010000010.1	4641	6383	4.0349	0	1	1	0	1	FALSE
Shewanella baltica OS117	NC_017579.1	384519	386260	4.0349	0	1	1	0	1	FALSE
Shewanella baltica OS155	NC_009052.1	276327	278068	4.0349	0	1	1	0	1	FALSE
Shewanella baltica Sheb_23	AP031461.1	277746	279488	4.0349	0	1	1	0	1	FALSE
Shewanella hafniensis	CACVBT030000086.1	14150	15886	4.0349	0	1	1	0	1	FALSE
Shewanella putrefaciens ATCC 8071	NZ_CP066370.1	236152	237888	4.0349	0	1	1	0	1	FALSE
Shewanella putrefaciens DSM 50426	NZ_JALOCN010000007.1	146734	148470	4.0349	0	1	1	0	1	FALSE
Shewanella putrefaciens JCM 20190	NZ_BMPK01000009.1	13956	15692	4.0349	0	1	1	0	1	FALSE
Shewanella putrefaciens JCM 20190 = NBRC 3908	NZ_BCUO01000017.1	57	1793	4.0349	0	1	1	0	1	FALSE
Shewanella putrefaciens XY07	NZ_CP070865.1	236152	237888	4.0349	0	1	1	0	1	FALSE
Shewanella putrefaciens YZ-J	NZ_CP080635.1	236153	237889	4.0349	0	1	1	0	1	FALSE
Shewanella sp. DC2-4	NZ_JABRVR010000002.1	234035	235789	4.0349	0	1	1	0	1	FALSE
Shewanella sp. M-Br	NZ_BJBV01000028.1	4393	6161	4.0349	0	1	1	0	1	FALSE
Shewanella sp. N2AIL	NZ_JALBYT010000052.1	12156	13898	4.0349	0	1	1	0	1	FALSE
Shewanella sp. NKUCC01_JLK	NZ_JAHKRD010000012.1	187594	189348	4.0349	0	1	1	0	1	FALSE
Shewanella sp. Sh95	NZ_LGYY01000058.1	35984	37660	4.0349	0	1	1	0	1	FALSE
Shewanella sp. SM29	NZ_JAKKRN010000031.1	4600	6355	4.0349	0	1	1	0	1	FALSE
Shewanella sp. SM34	NZ_JAKKRP010000028.1	4600	6355	4.0349	0	1	1	0	1	FALSE
Shewanella sp. SM35	NZ_JAKKRQ010000030.1	4600	6355	4.0349	0	1	1	0	1	FALSE
Shewanella sp. SM43	NZ_JAKKRR010000009.1	4633	6388	4.0349	0	1	1	0	1	FALSE
Shewanella sp. SM72	NZ_JAKKRX010000010.1	4635	6390	4.0349	0	1	1	0	1	FALSE
Shewanella sp. SM87	NZ_JAKKSC010000031.1	4804	6559	4.0349	0	1	1	0	1	FALSE
Shewanella sp. SR1	NZ_JAJAEF010000010.1	174475	176216	4.0349	0	1	1	0	1	FALSE
Shewanella sp. SW1	NZ_JAKKSG010000011.1	4633	6388	4.0349	0	1	1	0	1	FALSE
Shewanella sp. SW24	NZ_JAKKSH010000013.1	141486	143228	4.0349	0	1	1	0	1	FALSE
Shewanella sp. SW36	NZ_JAKKSK010000011.1	4633	6388	4.0349	0	1	1	0	1	FALSE
Shewanella xiamenensis 160P	NZ_JAZDQS010000008.1	13701	15374	4.0349	0	1	1	0	1	FALSE
Shewanella xiamenensis FH-1	NZ_CP106874.1	4340397	4342070	4.0349	0	1	1	0	1	FALSE
Shewanella xiamenensis NF-8	NZ_JAOTLT010000004.1	36473	38146	4.0349	0	1	1	0	1	FALSE
Shewanella xiamenensis NZRM 825	NZ_JAMLGA010000009.1	147699	149372	4.0349	0	1	1	0	1	FALSE
Thiothrix fructosivorans ATCC 49748	CP072748.1	1993027	1994612	4.0349	0	1	1	0	1	FALSE
Shewanella baltica 15FHM1	NZ_JAAHEL010000021.1	4625	6367	4.0348	0	1	1	0	1	FALSE
Shewanella baltica 17FHM1	NZ_JAAHEV010000011.1	186700	188442	4.0348	0	1	1	0	1	FALSE
Shewanella baltica 1FHM1	NZ_JAAHCI010000016.1	135873	137657	4.0348	0	1	1	0	1	FALSE
Shewanella baltica 20FHA1	NZ_JAAHEZ010000009.1	4635	6377	4.0348	0	1	1	0	1	FALSE
Shewanella baltica 5FHA2	NZ_JAAHCU010000009.1	4635	6377	4.0348	0	1	1	0	1	FALSE
Shewanella baltica 5FHM1	NZ_JAAHCV010000016.1	4809	6593	4.0348	0	1	1	0	1	FALSE
Shewanella baltica CW2	NZ_CP028355.1	2173493	2175235	4.0348	0	1	1	0	1	FALSE
Shewanella baltica M1	NZ_LWED01000091.1	4825	6561	4.0348	0	1	1	0	1	FALSE
Shewanella decolorationis sesselensis	NZ_CP037898.1	1681467	1683141	4.0348	0	1	1	0	1	FALSE
Shewanella oncorhynchi Z-P2	NZ_CP132914.1	282300	284054	4.0348	0	1	1	0	1	FALSE
Shewanella putrefaciens	NZ_JAIWNT010000328.1	1671	3391	4.0348	0	1	1	0	1	FALSE
Shewanella scandinavica VAX-SP4-0CM-7	NZ_JBCHKR010000044.1	15112	16854	4.0348	0	1	1	0	1	FALSE
Shewanella sp.	JAGBMC010000289.1	164	1906	4.0348	0	1	1	0	1	FALSE
Shewanella sp. 8A	NZ_JAMDJR010000001.1	4578479	4580152	4.0348	0	1	1	0	1	FALSE
Shewanella sp. BC20	NZ_NHRI01000013.1	3228	4901	4.0348	0	1	1	0	1	FALSE
Shewanella sp. CG12_big_fil_rev_8_21_14_0_65_47_15	NZ_PFGL01000022.1	103891	105609	4.0348	0	1	1	0	1	FALSE
Shewanella sp. LC2	NZ_VFSJ01000133.1	21143	22819	4.0348	0	1	1	0	1	FALSE
Shewanella sp. LC6	NZ_CP043902.1	333193	334869	4.0348	0	1	1	0	1	FALSE
Shewanella sp. MR-4	NC_008321.1	261645	263327	4.0348	0	1	1	0	1	FALSE
Shewanella sp. NKUCC06_TVS	NZ_JAHKQX010000010.1	4630	6385	4.0348	0	1	1	0	1	FALSE
Shewanella sp. SACH	NZ_MPDG02000006.1	4608	6350	4.0348	0	1	1	0	1	FALSE
Shewanella sp. SM21	NZ_JAKKRL010000022.1	4642	6362	4.0348	0	1	1	0	1	FALSE
Shewanella sp. SM73	NZ_JAKKRY010000022.1	41906	43660	4.0348	0	1	1	0	1	FALSE
Shewanella sp. SP2S2-4	NZ_JAUOER010000038.1	4933	6675	4.0348	0	1	1	0	1	FALSE
Shewanella sp. SP2S2-6	NZ_JAUOEQ010000007.1	4716	6436	4.0348	0	1	1	0	1	FALSE
Shewanella xiamenensis	JAJOIS010000286.1	30872	32545	4.0348	0	1	1	0	1	FALSE
Shewanella xiamenensis 16	NZ_JBCASM010000009.1	145954	147630	4.0348	0	1	1	0	1	FALSE
Shewanella xiamenensis 8M34	NZ_CP143633.1	4402903	4404576	4.0348	0	1	1	0	1	FALSE
Shewanella xiamenensis DSM 22215	NZ_JAKILI010000008.1	145920	147593	4.0348	0	1	1	0	1	FALSE
Shewanella xiamenensis JCM 16212	NZ_BMOP01000007.1	36642	38315	4.0348	0	1	1	0	1	FALSE
Shewanella xiamenensis SxND_W2_2018	NZ_BLRE01000049.1	24488	26161	4.0348	0	1	1	0	1	FALSE
Sideroxyarcus sp.	JAUYGG010000085.1	6081	7742	4.0348	0	1	1	0	1	FALSE
Gallionella sp.	JAUYJO010000220.1	5576	7247	4.0347	0	1	1	0	1	FALSE
Shewanella baltica OS195	NC_009997.1	283105	284835	4.0347	0	1	1	0	1	FALSE
Shewanella baltica OS223	NC_011663.1	285319	287049	4.0347	0	1	1	0	1	FALSE
Shewanella baltica OS625	NZ_AGEX01000008.1	34394	36124	4.0347	0	1	1	0	1	FALSE
Shewanella baltica OS678	NC_016901.1	281964	283694	4.0347	0	1	1	0	1	FALSE
Shewanella putrefaciens 3469	NZ_JAVDVF010000008.1	158690	160432	4.0347	0	1	1	0	1	FALSE
Shewanella sp.	NZ_JASLCB010000063.1	4469	6205	4.0347	0	1	1	0	1	FALSE
Shewanella sp.	NZ_JAGNQR010000003.1	4896	6638	4.0347	0	1	1	0	1	FALSE
Shewanella sp.	NZ_JBAYRX010000317.1	638	2380	4.0347	0	1	1	0	1	FALSE
Shewanella sp. ISTPL2	NZ_JAAPAV010000001.1	4630490	4632245	4.0347	0	1	1	0	1	FALSE
Shewanella sp. KJ2020	NZ_JAKUKD010000018.1	97979	99690	4.0347	0	1	1	0	1	FALSE
Shewanella sp. M16	NZ_JAGTUL010000011.1	4645	6400	4.0347	0	1	1	0	1	FALSE
Shewanella sp. MM_2022_3	NZ_JAKZGV010000005.1	147850	149523	4.0347	0	1	1	0	1	FALSE
Shewanella sp. SM102	NZ_JAKKRI010000030.1	57890	59632	4.0347	0	1	1	0	1	FALSE
Shewanella sp. SM71	NZ_JAKKRW010000029.1	57862	59604	4.0347	0	1	1	0	1	FALSE
Shewanella sp. ZOR0012	NZ_JTLE01000094.1	3517003	3518676	4.0347	0	1	1	0	1	FALSE
Shewanella vaxholmensis SP1S1-4	NZ_JAUOEV010000024.1	4225	5942	4.0347	0	1	1	0	1	FALSE
Shewanella vaxholmensis VAX-SP0-0CM-1	NZ_JBCHKU010000014.1	126220	127937	4.0347	0	1	1	0	1	FALSE
Shewanella xiamenensis AS58	NZ_PEGD01000002.1	1722969	1724642	4.0347	0	1	1	0	1	FALSE
Shewanella xiamenensis F141	NZ_JBCASW010000006.1	36030	37703	4.0347	0	1	1	0	1	FALSE
Shewanella xiamenensis F93	NZ_JBCASN010000032.1	18380	20053	4.0347	0	1	1	0	1	FALSE
Shewanella xiamenensis F95	NZ_JBCASO010000011.1	36017	37690	4.0347	0	1	1	0	1	FALSE
Shewanella xiamenensis F96	NZ_JBCASS010000029.1	35935	37608	4.0347	0	1	1	0	1	FALSE
Shewanella xiamenensis H233	NZ_JBCATI010000018.1	72133	73806	4.0347	0	1	1	0	1	FALSE
Shewanella xiamenensis H241	NZ_JBCATJ010000017.1	20455	22128	4.0347	0	1	1	0	1	FALSE
Shewanella xiamenensis H307	NZ_JBCATH010000023.1	41328	43001	4.0347	0	1	1	0	1	FALSE
Shewanella xiamenensis H333	NZ_JBCATF010000017.1	56096	57769	4.0347	0	1	1	0	1	FALSE
Shewanella xiamenensis H334	NZ_JBCATC010000017.1	36005	37678	4.0347	0	1	1	0	1	FALSE
Shewanella xiamenensis H336	NZ_JBCATD010000017.1	56096	57769	4.0347	0	1	1	0	1	FALSE
Shewanella xiamenensis H337	NZ_JBCATB010000018.1	36005	37678	4.0347	0	1	1	0	1	FALSE
Shewanella xiamenensis HD6443	NZ_JAIHOJ010000027.1	35990	37663	4.0347	0	1	1	0	1	FALSE
Shewanella xiamenensis NF-5	NZ_JAOTLW010000011.1	132572	134245	4.0347	0	1	1	0	1	FALSE
Shewanella xiamenensis NUITM-VS2	NZ_AP026732.1	291650	293323	4.0347	0	1	1	0	1	FALSE
Shewanella xiamenensis NUITM-VS3	NZ_BRZX01000012.1	35985	37658	4.0347	0	1	1	0	1	FALSE
Shewanella xiamenensis SxND_W5_2018	NZ_BLRF01000029.1	35972	37645	4.0347	0	1	1	0	1	FALSE
Shewanella xiamenensis ZYW1	NZ_LVDL01000005.1	36143	37816	4.0347	0	1	1	0	1	FALSE
Shewanella xiamenensis ZYW2	NZ_LVDM01000005.1	36143	37816	4.0347	0	1	1	0	1	FALSE
Shewanella xiamenensis ZYW3	NZ_LVDN01000006.1	145149	146822	4.0347	0	1	1	0	1	FALSE
Shewanella xiamenensis ZYW4	NZ_LVDO01000005.1	145166	146839	4.0347	0	1	1	0	1	FALSE
Shewanella xiamenensis ZYW5	NZ_LVDP01000005.1	36143	37816	4.0347	0	1	1	0	1	FALSE
Thiothrix sp.	NZ_JAGVHW010000023.1	68694	70291	4.0347	0	1	1	0	1	FALSE
Gallionella sp.	JANLID010000360.1	0	1505	4.0346	0	1	1	0	1	FALSE
Gallionella sp.	DASSQR010000068.1	3718	5333	4.0346	0	1	1	0	1	FALSE
Shewanella baltica CA	NZ_JBDLOA010000008.1	4642	6384	4.0346	0	1	1	0	1	FALSE
Shewanella decolorationis Ni1-3	NZ_CP031775.2	4695359	4697034	4.0346	0	1	1	0	1	FALSE
Shewanella mangrovisoli FJAT-51754	NZ_CP080412.1	328080	329755	4.0346	0	1	1	0	1	FALSE
Shewanella mangrovisoli H318	NZ_JBCATE010000010.1	3072	4732	4.0346	0	1	1	0	1	FALSE
Shewanella putrefaciens CGMCC-1.6515	NZ_CP066369.1	4216977	4218698	4.0346	0	1	1	0	1	FALSE
Shewanella putrefaciens NCTC10695	NZ_UGYP01000001.1	2765271	2767026	4.0346	0	1	1	0	1	FALSE
Shewanella sp. DNRA4	NZ_JABAIP010000013.1	144422	146095	4.0346	0	1	1	0	1	FALSE
Shewanella sp. DW31	NZ_JADWMP020000006.1	4634	6376	4.0346	0	1	1	0	1	FALSE
Shewanella sp. GD04112	NZ_JAOEAL010000001.1	269745	271420	4.0346	0	1	1	0	1	FALSE
Shewanella sp. HN-41	NZ_AFOZ01000044.1	158363	160090	4.0346	0	1	1	0	1	FALSE
Shewanella sp. SG44-6	NZ_JACJER010000134.1	4253	6058	4.0346	0	1	1	0	1	FALSE
Shewanella sp. SM20	NZ_JAKKRK010000021.1	4761	6503	4.0346	0	1	1	0	1	FALSE
Shewanella sp. W3-18-1	NC_008750.1	233133	234888	4.0346	0	1	1	0	1	FALSE
Thiothrix unzii A1	NZ_CP072793.1	638076	639674	4.0346	0	1	1	0	1	FALSE
Gallionella sp.	JAQTMZ010000004.1	3804	5483	4.0345	0	1	1	0	1	FALSE
Shewanella hafniensis ATCC BAA-1207	NZ_BPFD01000081.1	13153	14889	4.0345	0	1	1	0	1	FALSE
Shewanella hafniensis KCTC 22180	NZ_JAKILO010000055.1	13283	15019	4.0345	0	1	1	0	1	FALSE
Shewanella sp. 5S214	NZ_JBGOOV010000037.1	25871	27676	4.0345	0	1	1	0	1	FALSE
Shewanella sp. ANA-3	NC_008577.1	275463	277139	4.0345	0	1	1	0	1	FALSE
Shewanella sp. SM32	NZ_JAKKRO010000075.1	13067	14781	4.0345	0	1	1	0	1	FALSE
Shewanella sp. SR43-4	NZ_JACJEB010000005.1	298587	300391	4.0345	0	1	1	0	1	FALSE
Shewanella sp. SW29	NZ_JAKKSI010000013.1	121561	123316	4.0345	0	1	1	0	1	FALSE
Shewanella sp. SW32	NZ_JAKKSJ010000014.1	121561	123316	4.0345	0	1	1	0	1	FALSE
Thiothrix unzii A1	CP072793.1	638076	639674	4.0345	0	1	1	0	1	FALSE
Gallionella sp.	JAUSMM010000128.1	18774	20431	4.0344	0	1	1	0	1	FALSE
Shewanella frigidimarina	JAACRB010000012.1	294256	296061	4.0344	0	1	1	0	1	FALSE
Shewanella sp. CG_4_10_14_0_8_um_filter_42_13	NZ_PFLD01000064.1	19860	21665	4.0344	0	1	1	0	1	FALSE
Shewanella sp. CG_4_10_14_3_um_filter_42_91	NZ_PFJF01000021.1	8835	10640	4.0344	0	1	1	0	1	FALSE
Shewanella sp. CG_4_9_14_0_8_um_filter_42_14	NZ_PFTI01000008.1	291118	292923	4.0344	0	1	1	0	1	FALSE
Shewanella sp. CG18_big_fil_WC_8_21_14_2_50_42_11	NZ_PCTY01000031.1	87521	89326	4.0344	0	1	1	0	1	FALSE
Shewanella vesiculosa	NZ_JAACRJ010000003.1	182451	184256	4.0344	0	1	1	0	1	FALSE
Shewanella vesiculosa	NZ_JAACRN010000002.1	294254	296059	4.0344	0	1	1	0	1	FALSE
Thiothrix unzii	NZ_JAVEWK010000006.1	174380	175977	4.0344	0	1	1	0	1	FALSE
Shewanella cutis PS-2	NZ_JACSDI010000008.1	41199	42880	4.0343	0	1	1	0	1	FALSE
Shewanella mesophila FJAT-53870	NZ_CP080421.1	2991804	2993547	4.0343	0	1	1	0	1	FALSE
Shewanella sp.	NZ_DAIDMP010000052.1	4940	6661	4.0343	0	1	1	0	1	FALSE
Shewanella sp. SM74	NZ_JAKKRZ010000030.1	40877	42631	4.0343	0	1	1	0	1	FALSE
Rhodoferax sp.	NZ_JAQTWL010000003.1	36519	38643	4.0342	0	2	1	0	1	FALSE
Shewanella sp. SG41-3	NZ_JACJFJ010000002.1	596722	598527	4.0342	0	1	1	0	1	FALSE
Shewanella sp. SR43-8	NZ_JACJDX010000005.1	28429	30234	4.0342	0	1	1	0	1	FALSE
Gallionella sp.	JAUYGW010000015.1	3408	5095	4.0341	0	1	1	0	1	FALSE
Rhodoferax sp.	NZ_JACUUE010000063.1	654	2778	4.0341	0	2	1	0	1	FALSE
Shewanella putrefaciens	NZ_JBFEIX010000003.1	13592	15334	4.0341	0	1	1	0	1	FALSE
Shewanella putrefaciens FDAARGOS_681	NZ_CP046329.1	271234	272976	4.0341	0	1	1	0	1	FALSE
Shewanella vesiculosa 1A	NZ_JBDPZN010000001.1	975834	977639	4.0341	0	1	1	0	1	FALSE
Gallionella sp.	DASUIX010000156.1	1473	3086	4.034	0	1	1	0	1	FALSE
Gallionellaceae bacterium	JAIELH010000004.1	94	2181	4.034	0	1	1	0	1	FALSE
Shewanella oncorhynchi S-1	NZ_JABAEB010000010.1	4521	6263	4.034	0	1	1	0	1	FALSE
Shewanella putrefaciens 4H	NZ_CP104755.1	4241652	4243394	4.034	0	1	1	0	1	FALSE
Gallionella sp.	JBAZAY010000104.1	408	2013	4.0339	0	1	1	0	1	FALSE
Shewanella oneidensis ATCC 700550	NZ_JAWXXN010000001.1	3271838	3273520	4.0339	0	1	1	0	1	FALSE
Shewanella oneidensis MR-1	NC_004347.2	4672254	4673936	4.0339	0	1	1	0	1	FALSE
Shewanella oneidensis MR-1	NZ_JAYGGX010000054.1	5223	6905	4.0339	0	1	1	0	1	FALSE
Rhodoferax antarcticus ANT.BR	NZ_MSYM01000011.1	226588	228687	4.0338	0	1	1	0	1	FALSE
Rhodoferax antarcticus DSM 24876	CP019240.1	697433	699532	4.0338	0	1	1	0	1	FALSE
Rhodoferax antarcticus DSMZ24876	NZ_CP019240.1	697433	699532	4.0338	0	1	1	0	1	FALSE
Rhodoferax fermentans DSM 10138	NZ_NRRK01000045.1	14164	16249	4.0338	0	2	1	0	1	FALSE
Rhodoferax fermentans JCM 7819	NZ_MTJN01000002.1	2953239	2955324	4.0338	0	2	1	0	1	FALSE
Shewanella vaxholmensis VAX-SP0-4CM-4	NZ_JBCHKT010000016.1	114480	116197	4.0338	0	1	1	0	1	FALSE
Gallionellaceae bacterium	DATDDN010000171.1	17576	19225	4.0337	0	1	1	0	1	FALSE
Gallionellaceae bacterium	DAOMEI010000002.1	291509	293230	4.0336	0	1	1	0	1	FALSE
Gallionellales bacterium 24-53-125	NCHU01000008.1	16583	18304	4.0336	0	1	1	0	1	FALSE
Gallionellales bacterium 35-53-114	NCFU01000003.1	42050	43771	4.0336	0	1	1	0	1	FALSE
Gallionellales bacterium 39-52-133	NCJL01000004.1	453553	455274	4.0336	0	1	1	0	1	FALSE
Rhodoferax sp. BLA1	NZ_SZVI01000001.1	92026	94110	4.0336	0	2	1	0	1	FALSE
Gallionellales bacterium GWA2_60_18	MGWS01000006.1	119509	121171	4.0335	0	1	1	0	1	FALSE
Thiobacillus sp.	DAOMWT010000153.1	3168	4694	4.0335	0	1	1	0	1	FALSE
Gallionella sp.	JAUXPW010000386.1	1056	2708	4.0334	0	1	1	0	1	FALSE
Shewanella sp. SM23	NZ_JAKKRM010000007.1	220421	222175	4.0334	0	1	1	0	1	FALSE
Rhodoferax ferrireducens	MTEI01000016.1	63231	65345	4.0333	0	2	1	0	1	FALSE
Rhodoferax sp. U11-2br	NZ_JAHFZF010000014.1	17860	19945	4.0333	0	2	1	0	1	FALSE
Sideroxyarcus sp.	JAUSBR010000004.1	81857	83471	4.0333	0	1	1	0	1	FALSE
Thiothrix eikelboomii ATCC 49788	NZ_FUYB01000006.1	109458	111073	4.0333	0	1	1	0	1	FALSE
Thiothrix winogradskyi CT3	NZ_CP091244.1	1296643	1298205	4.0333	0	1	1	0	1	FALSE
Gallionella sp.	DATBWQ010000171.1	18632	20369	4.0332	0	1	1	0	1	FALSE
Thiobacillus denitrificans DSM 12475	NZ_AQWL01000029.1	626	2049	4.0332	0	1	1	0	1	FALSE
Comamonadaceae bacterium CG_4_10_14_3_um_filter_60_42	PFKM01000055.1	13481	15604	4.0331	0	2	1	0	1	FALSE
Comamonadaceae bacterium CG_4_9_14_3_um_filter_60_33	PFUD01000111.1	21188	23311	4.0331	0	2	1	0	1	FALSE
Comamonadaceae bacterium CG2_30_59_20	MNXX01000163.1	40979	43102	4.0331	0	2	1	0	1	FALSE
Shewanella vesiculosa LMG 24424	NZ_RKKD01000003.1	23291	25095	4.033	0	1	1	0	1	FALSE
Shewanella vesiculosa M7	NZ_CP073588.1	2777648	2779452	4.033	0	1	1	0	1	FALSE
Thiothrix litoralis AS	CP072801.1	4245396	4246990	4.033	0	1	1	0	1	FALSE
Betaproteobacteria bacterium CG2_30_68_42	MNXU01000045.1	6386	8419	4.0329	0	2	1	0	1	FALSE
Gallionellales bacterium RBG_16_57_15	MGWV01000300.1	1890	3719	4.0329	0	1	1	0	1	FALSE
Rhodoferax sp.	JAFLKT010000117.1	9516	11675	4.0328	0	2	1	0	1	FALSE
Shewanella baltica	DPCR01000526.1	0	1748	4.0328	0	1	1	0	1	FALSE
Thiothrix lacustris WS	NZ_CP133334.1	1357433	1359024	4.0328	0	1	1	0	1	FALSE
Dechloromonas sp. ZS-1	NZ_JBDIYD010000002.1	299259	300890	4.0327	0	1	1	0	1	FALSE
Thiothrix lacustris DSM 21227	NZ_JHYQ01000013.1	83838	85432	4.0327	0	1	1	0	1	FALSE
Rhodoferax jenense 4810	JABVZS010000057.1	30585	32699	4.0326	0	2	1	0	1	FALSE
Rhodoferax lithotrophicus MIZ03	NZ_AP024238.1	4103656	4105797	4.0326	0	2	1	0	1	FALSE
Thiothrix lacustris MK1	NZ_CP133218.1	2431587	2433181	4.0326	0	1	1	0	1	FALSE
Dechloromonas agitata is5	NZ_KI912532.1	1871891	1873522	4.0325	0	1	1	0	1	FALSE
Rhodoferax sp.	JAIPDC010000167.1	4109	6226	4.0325	0	2	1	0	1	FALSE
Rhodoferax ferrireducens T118 DSM 15236	NC_007908.1	780935	783074	4.0324	0	2	1	0	1	FALSE
Rhodoferax sp.	NZ_JBAWYV010000003.1	70816	72910	4.0324	0	2	1	0	1	FALSE
Rhodoferax ferrireducens YZ-1	NZ_CP138198.1	864488	866626	4.0323	0	2	1	0	1	FALSE
Rhodoferax sp.	NZ_JARLJH010000002.1	38325	40440	4.0323	0	2	1	0	1	FALSE
Rhodoferax sp.	NZ_JAUSMH010000141.1	50680	52763	4.0321	0	2	1	0	1	FALSE
Thiothrix subterranea Ku-5	NZ_CP053482.1	2472534	2474106	4.0321	0	1	1	0	1	FALSE
Thiothrix subterranea Ku-5	CP053482.1	2472534	2474106	4.0321	0	1	1	0	1	FALSE
Rhodoferax aquaticus Gr-4	NZ_CP036282.1	4508696	4510330	4.032	0	1	1	0	1	FALSE
Rhodoferax sp.	NZ_JAQTWM010000011.1	54549	56662	4.032	0	2	1	0	1	FALSE
Rhodoferax sp.	NZ_JAUYGT010000037.1	52429	54512	4.032	0	2	1	0	1	FALSE
Rhodoferax sp. RIFCSPLOWO2_12_FULL_60_11	MHZY01000021.1	1118	3256	4.032	0	2	1	0	1	FALSE
Rhodoferax sp.	DATCIC010000172.1	2467	4590	4.0319	0	2	1	0	1	FALSE
Gallionellaceae bacterium	JBAZYW010000001.1	38887	40507	4.0318	0	1	1	0	1	FALSE
Thiothrix sp.	JAGRJD010000014.1	14234	15946	4.0316	0	1	1	0	1	FALSE
Thiothrix subterranea DNT52	NZ_CP133217.1	264574	266147	4.0316	0	1	1	0	1	FALSE
Thiothrix subterranea DNT53	NZ_CP133197.1	749117	750690	4.0316	0	1	1	0	1	FALSE
Rhodoferax sp.	JAQTSL010000066.1	2668	4808	4.0315	0	2	1	0	1	FALSE
Rhodopseudomonas palustris BAL398	NZ_JXXE01000141.1	16069	18912	4.0315	0	1	1	0	1	FALSE
Rhodopseudomonas sp. BAL398	NZ_CP133111.1	3954784	3957627	4.0315	0	1	1	0	1	FALSE
Thiothrix subterranea H33	NZ_JAVFKN010000021.1	63449	65022	4.0315	0	1	1	0	1	FALSE
Comamonadaceae bacterium CG1_02_60_18	MNUL01000129.1	32286	34492	4.0314	0	2	1	0	1	FALSE
Comamonadaceae bacterium CG12_big_fil_rev_8_21_14_0_65_59_15	PCUV01000029.1	7850	10056	4.0314	0	2	1	0	1	FALSE
Gallionella sp.	JABFRF010000151.1	1956	3613	4.0314	0	1	1	0	1	FALSE
Rhodoferax sp.	NZ_JBDSGW010000141.1	10376	11928	4.0314	0	1	1	0	1	FALSE
Rhodoferax sp.	JADJFE010000008.1	144947	146540	4.0313	0	1	1	0	1	FALSE
Thiothrix caldifontis DSM 21228	NZ_FNQP01000001.1	56734	58303	4.0311	0	1	1	0	1	FALSE
Rhodoferax sp.	JAPJMR010000004.1	150	1813	4.0305	0	1	1	0	1	FALSE
Dechloromonas sp.	JAQTXC010000006.1	74866	76342	4.0303	0	1	1	0	1	FALSE
Rhodoferax sp.	JAIPCE010000074.1	11623	13250	4.0301	0	1	1	0	1	FALSE
Rhodoferax sp. GW822-FHT02A01	NZ_CP152376.1	1295639	1297248	4.0301	0	1	1	0	1	FALSE
Rhodoferax sp.	JAIPDB010000160.1	5159	6717	4.03	0	1	1	0	1	FALSE
Leptothrix cholodnii SP-6	NC_010524.1	3323693	3325344	4.0299	0	1	1	0	1	FALSE
Rhodoferax sp.	NZ_JAMHVW010000356.1	86788	88381	4.0295	0	1	1	0	1	FALSE
Rhodoferax sp.	DAOQRI010000127.1	3090	4683	4.0295	0	1	1	0	1	FALSE
Ferribacterium limneticum 77	NZ_CP075189.1	3088036	3089513	4.0286	0	1	1	0	1	FALSE
