## Supplementary material for "An organotrophic *Sideroxydans* reveals potential iron oxidation marker genes": Table S1

### Sheet: Table S1
Data from CL21 Transcriptome								Change in expression Day 14 relative to Day 6					Change in expression Day 9 relative to Day 6					rlog normalized count data								z-score (calculated from rlog data)
Category	RefSeq locus tag	EMBL locus tag (for ref.)	RefSeq Protein ID	gene name (if applicable)	gene annotation	KO (if applicable)	# of heme motifs	baseMean	log2FoldChange	lfcSE	pvalue	padj	baseMean	log2FoldChange	lfcSE	pvalue	padj	Day6_3B_S1	Day6_4B_S2	Day9_2B_S4	Day9_3B_S5	Day9_4B_S6	Day14_4B_S8	Day14_5B_S9	Day14_6B_S10	Day6_3B_S1	Day6_4B_S2	Day9_2B_S4	Day9_3B_S5	Day9_4B_S6	Day14_4B_S8	Day14_5B_S9	Day14_6B_S10
Iron oxidation	QOY30_RS00850	SIDCL21_0171	WP_283742750.1	cyc2; copy 1	iron oxidase, repCluster 1	NA	1	310583	-0.833572	0.421969	0.0482188	0.140671	310583	1.0345	0.422	0.014	0.0771	17.4409	18.304	18.7698	19.0118	18.501	17.7826	17.2271	16.5951	2.68015	2.95941	3.04783	3.13734	2.9819	2.6829	2.43827	2.32551
Iron oxidation	QOY30_RS00855	SIDCL21_0173	WP_283742751.1	cyc2; copy 2	iron oxidase, repCluster 1	NA	1	160146	-0.327726	0.313095	0.295223	0.49598	160146	-0.9492	0.313	0.002	0.0229	17.5139	17.7051	16.716	16.5592	17.211	17.3142	17.6842	16.9426	2.70949	2.7233	2.26401	2.20242	2.48331	2.5025	2.61225	2.46503
Iron oxidation	QOY30_RS11975	SIDCL21_2513	WP_283744850.1	cyc2; copy 3	iron oxidase, repCluster 1	NA	1	440.479	0.277422	0.274189	0.311639	0.516218	440	-0.348	0.276	0.207	0.412	8.88866	8.64071	8.52495	8.50744	8.59326	8.9518	8.66127	9.20257	-0.755862	-0.849752	-0.862116	-0.866895	-0.84768	-0.717839	-0.821984	-0.642034
Iron oxidation	QOY30_RS02655	SIDCL21_0547	WP_283743091.1	cymA/imoA	periplasmic, tetraheme c-type cytochrome	K02569	4	12593.8	0.43533	0.385357	0.258611	0.455058	12594	-1.1507	0.385	0.003	0.0256	13.8803	13.3992	12.9136	12.0543	13.0955	14.3349	13.6716	13.9347	1.24962	1.02598	0.812824	0.485148	0.892536	1.35519	1.085	1.25756
Iron oxidation	QOY30_RS02640	SIDCL21_0544	WP_283743088.1	mtoD	periplasmic, monoheme c-type cytochrome	NA	1	11335.6	1.66355	0.354512	2.7e-06	3.54e-05	11336	-0.9089	0.355	0.01	0.0628	12.9698	12.6327	12.26	11.3904	12.4533	14.2782	14.1301	13.9997	0.883813	0.723849	0.563386	0.232086	0.644305	1.33334	1.25952	1.28367
Iron oxidation	QOY30_RS02645	SIDCL21_0545	WP_283743089.1	mtoA; copy 1	iron oxidase, decaheme c-type cytochrome	NA	10	38260	0.919838	0.423253	0.0297611	0.0981482	38260	-1.1194	0.423	0.008	0.054	15.2419	14.7342	14.2318	13.4127	14.5254	15.8692	16.0726	15.1306	1.79665	1.55222	1.31591	1.00296	1.44525	1.94602	1.99885	1.73764
Iron oxidation	QOY30_RS07280	SIDCL21_1525	WP_283743965.1	mtoA; copy 2	iron oxidase, decaheme c-type cytochrome	NA	10	94.9562	0.422572	0.628548	0.501393	0.690675	95	-0.7994	0.634	0.208	0.413	6.51393	6.48296	6.31486	6.1109	6.08514	6.31093	6.2058	7.24052	-1.70995	-1.70031	-1.7056	-1.78044	-1.81713	-1.73484	-1.75657	-1.42965
Iron oxidation	QOY30_RS02650	SIDCL21_0546	WP_283743090.1	mtoB	porin, forms a complex with mtoA (located next to mtoA copy 1)	NA	0	109372	0.820345	0.41183	0.0463768	0.13621	109372	-1.2177	0.412	0.003	0.0272	16.8036	16.3369	15.7733	14.9355	15.9818	17.6629	17.2027	16.7072	2.42411	2.18398	1.90424	1.58344	2.00818	2.63678	2.42899	2.37052
Iron oxidation	QOY30_RS07285	SIDCL21_1526	WP_283743966.1	unnamed porin	porin, may form a complex with mtoA (located next to mtoA copy 2)	NA	0	418.747	0.305418	0.37469	0.415003	0.610349	419	-0.6056	0.376	0.108	0.281	8.8706	8.54649	8.35848	8.27549	8.34133	8.47187	8.73687	9.37758	-0.763117	-0.88689	-0.92565	-0.955313	-0.945057	-0.90266	-0.793209	-0.571776
Oxygen Respiration	QOY30_RS01705	SIDCL21_0345	WP_283742909.1	cydB	cytochrome bd ubiquinol oxidase subunit II [EC:7.1.1.7]	K00426	0	1164.48	-0.092699	0.269919	0.731273	0.85419	1164	-0.107	0.27	0.692	0.827	10.0548	10.3906	10.0925	10.1835	10.1894	10.0595	10.4792	9.87577	-0.287364	-0.159952	-0.263857	-0.227992	-0.230741	-0.291281	-0.130057	-0.37179
Oxygen Respiration	QOY30_RS01710	SIDCL21_0346	WP_283742910.1	cydA	cytochrome bd ubiquinol oxidase subunit I [EC:7.1.1.7]	K00425	0	1477.44	-0.0522793	0.191184	0.784508	0.884167	1477	-0.1657	0.191	0.387	0.606	10.5553	10.6177	10.4937	10.3543	10.5328	10.5389	10.7174	10.3606	-0.0862637	-0.0704486	-0.110738	-0.162858	-0.0979912	-0.106661	-0.0393759	-0.17715
Oxygen Respiration	QOY30_RS01735	NA	NA; pseudogene	ccoN	cytochrome-c oxidase, cbb3-type subunit I	NA	0	35651.4	0.933097	0.154094	1.4e-09	3.62e-08	35651	-0.1127	0.154	0.465	0.669	14.7085	14.876	14.7356	14.6986	14.6871	15.5111	15.6731	15.4046	1.58236	1.60813	1.50819	1.49316	1.50774	1.80815	1.84681	1.84761
Oxygen Respiration	QOY30_RS01740	SIDCL21_0354	WP_283742916.1	ccoO	cytochrome-c oxidase, cbb3-type subunit II	NA	1	12589.4	0.467543	0.196518	0.0173536	0.0651217	12589	-0.2401	0.197	0.222	0.428	13.5874	13.4439	13.2984	13.2507	13.4344	13.6193	14.036	13.9652	1.13193	1.04361	0.95967	0.941204	1.02356	1.07959	1.22373	1.26983
Oxygen Respiration	QOY30_RS01750	SIDCL21_0356	WP_283742918.1	ccoP	cytochrome c oxidase, cbb3-type subunit III	K00406	2	28067.6	1.02465	0.232705	1.07e-05	0.000123843	28068	-0.3795	0.233	0.103	0.273	14.43	14.4635	14.1792	14.0659	14.2057	14.8921	15.5517	15.251	1.47046	1.44552	1.29586	1.25198	1.32169	1.56974	1.80059	1.78596
Oxygen Respiration	QOY30_RS01745	SIDCL21_0355	WP_283742917.1	ccoQ	cytochrome c oxidase , cbb3-type subunit IV	K00407	0	7603.43	1.71685	0.168469	2.18e-24	2.28e-22	7603	0.2661	0.169	0.115	0.292	12.0962	12.1293	12.3693	12.2519	12.3225	13.325	13.3755	13.6505	0.532824	0.525427	0.605076	0.560472	0.59377	0.966262	0.972321	1.14347
House keeping genes	QOY30_RS13275	SIDCL21_2800	WP_283745103.1	rpoA	DNA-directed RNA polymerase subunit alpha [EC:2.7.7.6]	K03040	0	43081.8	0.556196	0.299205	0.0630395	0.172079	43082	0.9845	0.299	0.001	0.012	14.6606	15.0792	15.7281	15.8206	15.4036	15.3618	15.6226	14.8669	1.5631	1.68823	1.88698	1.92087	1.78471	1.75064	1.82761	1.63179
House keeping genes	QOY30_RS13435	SIDCL21_2832	WP_283745131.1	rpoC	DNA-directed RNA polymerase subunit beta' [EC:2.7.7.6]	K03046	0	106790	0.533931	0.254818	0.0361407	0.114526	106790	0.9648	0.255	0	0.00307	16.1085	16.3107	17.0275	17.0959	16.777	16.9369	16.5888	16.2795	2.14483	2.17365	2.38289	2.40699	2.31555	2.35721	2.19535	2.19885
House keeping genes	QOY30_RS01615	SIDCL21_0330	WP_283742894.1	rpoZ	DNA-directed RNA polymerase subunit omega [EC:2.7.7.6]	K03060	0	896.914	0.0090077	0.339552	0.978836	0.991287	897	0.6977	0.339	0.04	0.149	9.19033	9.85462	10.1243	10.0015	10.105	9.37633	9.93493	9.3034	-0.634662	-0.371243	-0.251724	-0.297378	-0.263341	-0.554355	-0.337212	-0.601555
House keeping genes	QOY30_RS06195	SIDCL21_1296	WP_283743756.1	gyrA	DNA gyrase subunit A [EC:5.6.2.2]	K02469	0	23419.4	0.347954	0.153766	0.0236436	0.0820733	23419	0.4428	0.154	0.004	0.0324	14.2147	14.3268	14.6527	14.6611	14.5427	14.4599	14.6921	14.4683	1.38397	1.39162	1.47657	1.47884	1.45194	1.40332	1.47343	1.47179
House keeping genes	QOY30_RS17910	SIDCL21_3775	WP_283745975.1	gyrB	DNA gyrase subunit B [EC:5.6.2.2]	K02470	0	33357	0.00614911	0.152938	0.967928	0.985623	33357	0.3589	0.153	0.019	0.0926	14.8455	14.9654	15.2016	15.2049	15.1644	14.8295	15.0695	14.8189	1.63739	1.64335	1.68604	1.68615	1.69222	1.54565	1.61708	1.61252
House keeping genes	QOY30_RS15350	SIDCL21_3228	WP_283745493.1	dnaE	DNA polymerase III subunit alpha [EC:2.7.7.7]	K02337	0	11476.5	0.289054	0.156194	0.0642251	0.174914	11477	0.152	0.156	0.33	0.55	13.2893	13.412	13.4691	13.5288	13.4119	13.4134	13.6616	13.6444	1.01216	1.03105	1.02483	1.04725	1.01485	1.00031	1.08122	1.14102
House keeping genes	QOY30_RS16060	SIDCL21_3381	WP_283745630.1	ftsZ	cell division protein FtsZ	K03531	0	22518.1	0.0495249	0.140493	0.724458	0.850262	22518	0.0678	0.141	0.629	0.788	14.413	14.4338	14.5734	14.4972	14.349	14.5063	14.4877	14.3902	1.46363	1.43382	1.44628	1.41639	1.37706	1.42117	1.39564	1.44042
Porin-cytochrome complex 3 - Set 1	QOY30_RS07150	SIDCL21_1497	WP_283743939.1	NA	inner membrane protein	NA	0	7687.8	-0.282762	0.138575	0.0413008	0.125922	7688	-0.3318	0.139	0.017	0.0857	13.1089	13.0553	12.826	12.7868	12.8532	12.8188	12.9832	12.7692	0.939702	0.890428	0.779383	0.764386	0.7989	0.771327	0.822983	0.789708
Porin-cytochrome complex 3 - Set 1	QOY30_RS07155	SIDCL21_1498	WP_283743940.1	NA	cytochrome C, periplasmic	NA	24	14202.4	-0.0889025	0.290353	0.759462	0.870907	14202	-0.2999	0.29	0.302	0.522	14.0926	13.6643	13.7382	13.3863	13.8177	13.5735	13.6363	14.1763	1.33491	1.1305	1.12752	0.992892	1.1717	1.06196	1.07159	1.35454
Porin-cytochrome complex 3 - Set 1	QOY30_RS07160	NA	WP_283743941.1	NA	cytochrome C, extracellular	NA	14	10598.4	-0.249582	0.176276	0.156818	0.326898	10598	-0.3412	0.176	0.053	0.179	13.6401	13.426	13.2543	13.1389	13.4039	13.2105	13.392	13.4135	1.1531	1.03657	0.942835	0.898621	1.01177	0.922161	0.978598	1.04834
Porin-cytochrome complex 3 - Set 1	QOY30_RS07165	SIDCL21_1500	WP_283743942.1		porin	NA	0	12190.9	-0.582976	0.231965	0.011964	0.0483029	12191	-0.3967	0.232	0.087	0.247	13.9699	13.6998	13.5513	13.361	13.6566	13.0686	13.4693	13.5569	1.28563	1.14449	1.0562	0.983261	1.10943	0.867537	1.00803	1.10591
Porin-cytochrome complex 3 - Set 2	QOY30_RS14850	SIDCL21_3123	WP_283745397.1	NA	inner membrane protein	NA	0	8418.77	0.614091	0.17414	0.000421209	0.0031025	8419	-0.0555	0.174	0.75	0.863	12.922	12.7519	12.8269	12.8009	12.7616	13.4159	13.1063	13.4192	0.864589	0.770832	0.779721	0.769767	0.763473	1.00126	0.86987	1.05063
Porin-cytochrome complex 3 - Set 2	QOY30_RS14845	SIDCL21_3122	WP_283745396.1	NA	cytochrome C, periplasmic	NA	24	6432.08	0.476659	0.336517	0.156644	0.326762	6432	-0.0324	0.337	0.923	0.963	12.6607	12.2945	12.554	12.2683	12.5546	12.4394	12.5814	13.3585	0.759611	0.590534	0.675574	0.566722	0.683477	0.625241	0.670085	1.02628
Porin-cytochrome complex 3 - Set 2	QOY30_RS14840	SIDCL21_3121	WP_283745395.1	NA	cytochrome C, extracellular	NA	12	7924.14	0.531944	0.211893	0.0120582	0.0485184	7924	0.2684	0.212	0.205	0.411	12.6174	12.7803	12.875	12.9252	12.9303	12.8146	13.3491	13.1289	0.742224	0.782024	0.798095	0.817147	0.828704	0.769715	0.962274	0.934104
Porin-cytochrome complex 3 - Set 2	QOY30_RS14835	SIDCL21_3120	WP_283745394.1	NA	porin, outer membrane	NA	0	20459	0.449547	0.156567	0.00408826	0.0207616	20459	0.3541	0.157	0.024	0.107	14.0737	14.0726	14.3794	14.3352	14.3372	14.25	14.4303	14.5759	1.3273	1.29142	1.37224	1.35464	1.37249	1.3225	1.37378	1.51499
Iron responsive	QOY30_RS10105	SIDCL21_2122	WP_283744490.1	NA	molecular chaperone Hsp33	K04083	0	6418.01	0.248462	0.164009	0.129789	0.288829	6418	0.2362	0.164	0.15	0.339	12.4425	12.5586	12.7113	12.738	12.6039	12.8184	12.7239	12.5263	0.671943	0.694613	0.735608	0.745762	0.702522	0.771183	0.724299	0.692185
Iron responsive	QOY30_RS10110	SIDCL21_2123	WP_283744491.1	NA	diheme cytochrome c	NA	2	3846.44	1.44952	0.223935	9.61e-11	2.9e-09	3846	0.7171	0.224	0.001	0.0152	11.0993	11.2635	11.819	11.6903	11.6689	12.196	12.0584	12.5842	0.1323	0.184117	0.39507	0.346413	0.341131	0.531489	0.471012	0.715457
Iron responsive	QOY30_RS10115	SIDCL21_2124	WP_283744492.1	NA	monoheme cytochrome c; DUF1924 domain-containing protein	NA	1	2255.72	1.62119	0.390988	3.38e-05	0.000348016	2256	0.5394	0.391	0.168	0.364	10.4501	10.2813	10.8867	10.6551	10.7533	11.3632	10.895	12.1896	-0.12854	-0.203066	0.0392372	-0.0482105	-0.0127771	0.210773	0.0282054	0.557061
Iron responsive	QOY30_RS10120	SIDCL21_2125	WP_283744493.1	NA	hypothetical protein	NA	0	2869.84	1.10052	0.217565	4.23e-07	6.7e-06	2870	0.6716	0.218	0.002	0.0206	10.8689	10.9759	11.5447	11.3882	11.3527	11.7936	11.4697	11.9758	0.0397453	0.0707534	0.290375	0.231241	0.218913	0.376537	0.246943	0.471199
Iron responsive	QOY30_RS10125	SIDCL21_2126	WP_283744494.1	NA	cytochrome b/b6 domain-containing protein	NA	0	2917.66	1.1741	0.300528	9.35e-05	0.000819259	2918	0.6034	0.301	0.045	0.162	10.8575	10.9983	11.3968	11.45	11.3075	12.2654	11.3838	11.6646	0.0351458	0.0795987	0.233928	0.254794	0.201457	0.558223	0.21426	0.346285
Lactate oxidation	QOY30_RS11075	SIDCL21_2318	WP_283744676.1	lldR	Lactate-responsive regulator LldR in Enterobacteria, GntR family; homolog of lutR	NA	0	6339.82	0.471099	0.203727	0.0207556	0.0749683	6340	0.2021	0.204	0.321	0.542	12.4261	12.4144	12.6343	12.5419	12.5528	12.8405	12.4825	12.9857	0.665374	0.637794	0.706238	0.671023	0.682768	0.779696	0.632412	0.876637
Lactate oxidation	QOY30_RS11080	SIDCL21_2319	WP_283744677.1	lldE	L-lactate dehydrogenase complex protein LldE; homolog of ykgE; homolog of lutA	K18928	0	1560.44	-0.27468	0.2274	0.227079	0.413566	1560	0.1696	0.227	0.456	0.662	10.4633	10.7617	10.5933	10.9541	10.672	10.4425	10.2487	10.5378	-0.123206	-0.0137023	-0.0727169	0.0657797	-0.0442123	-0.143791	-0.2178	-0.106021
Lactate oxidation	QOY30_RS11085	SIDCL21_2320	WP_283744678.1	lldG	L-lactate dehydrogenase complex protein LldG; homolog of ykgG; homolog of lutB	K00782	0	1048.76	0.249698	0.331918	0.451878	0.644121	1049	0.4224	0.332	0.203	0.408	9.80357	9.86259	9.9906	10.3405	10.0675	9.68999	9.71505	10.4617	-0.388282	-0.3681	-0.302747	-0.168156	-0.277851	-0.433565	-0.420903	-0.136579
Lactate oxidation	QOY30_RS11090	SIDCL21_2321	WP_283744679.1	llgF	L-lactate dehydrogenase complex protein LldF; homolog of ykgF; homolog of lutC	K18929	0	2088.23	0.0236389	0.313546	0.939903	0.973773	2088	0.4512	0.313	0.15	0.339	10.6925	11.0241	11.0512	11.3745	11.1952	10.3759	11.2194	10.9165	-0.0311489	0.089764	0.102039	0.226007	0.158024	-0.169422	0.151659	0.0460019
Lactate oxidation	QOY30_RS11095	SIDCL21_2322	WP_283744680.1	dld	D-lactate dehydrogenase	K18930	0	2481.49	0.344048	0.253538	0.174786	0.350315	2481	0.4375	0.254	0.084	0.242	10.8948	11.1703	11.2826	11.5054	11.3227	10.9252	11.3958	11.5075	0.0501217	0.147396	0.190331	0.275935	0.207324	0.0421134	0.218806	0.283247
Lactate oxidation	QOY30_RS11100	SIDCL21_2323	WP_283744681.1	lldP	L-lactate permease; homolog of lutP	K00427	0	1827.47	-0.200567	0.209845	0.339178	0.543958	1827	0.3291	0.21	0.116	0.293	10.6492	10.8961	10.9451	11.1603	10.9714	10.4098	10.6801	10.7626	-0.0485289	0.039279	0.0615322	0.14436	0.0715211	-0.156384	-0.0535835	-0.0157914
C fixation, CBB cycle	QOY30_RS17780	SIDCL21_3748	WP_283745950.1	rbcL, cbbL	Form II RuBisCo	K01601	0	14246	-0.114411	0.188654	0.544207	0.725412	14246	-0.1554	0.189	0.41	0.623	13.671	14.0494	13.7703	13.7594	13.7283	13.7316	13.9302	13.6782	1.16554	1.28229	1.13979	1.13512	1.13715	1.12286	1.18345	1.15459
C fixation, CBB cycle	QOY30_RS12450	SIDCL21_2617	WP_283744939.1	rbcL, cbbL	Form I RuBisCo - Large Subunit	K01601	0	222.224	-0.347067	0.293152	0.236447	0.425673	222	-0.2081	0.293	0.478	0.679	7.92113	7.89392	7.80221	7.7689	7.78828	7.50554	7.6002	7.94921	-1.14458	-1.14413	-1.13795	-1.14842	-1.15883	-1.27479	-1.22584	-1.14516
C fixation, CBB cycle	QOY30_RS12455	SIDCL21_2618	WP_283744940.1	rbcS, cbbS	Form I RuBisCo - Small Subunit	K01602	0	71.9991	-0.405268	0.404885	0.316853	0.521988	72	-0.4369	0.407	0.283	0.501	6.16805	6.36837	6.06242	6.21337	6.03629	6.10555	5.99084	6.23863	-1.84891	-1.74548	-1.80195	-1.74139	-1.83602	-1.81392	-1.83839	-1.83184
Alternative Complex III	QOY30_RS14250	SIDCL21_3000	WP_283745280.1	actA	Alternative complex III, cytochrome c	NA	5	17023.2	-0.657498	0.328076	0.0450592	0.133752	17023	1.1346	0.328	0.001	0.00757	13.5845	13.799	14.6546	14.7963	14.2979	13.6462	12.9029	12.8294	1.13078	1.18357	1.47729	1.5304	1.35732	1.08995	0.792434	0.813887
Alternative Complex III	QOY30_RS14245	SIDCL21_2999	WP_283745279.1	actB1	Alternative complex III	NA	0	54590.5	-0.663282	0.29514	0.0246179	0.0844048	54590	1.0474	0.295	0	0.00606	15.2	15.6174	16.2874	16.5022	15.9345	15.1768	14.926	14.5463	1.77982	1.90038	2.10044	2.18067	1.98991	1.6794	1.56244	1.50309
Alternative Complex III	QOY30_RS14240	SIDCL21_2998	WP_283745278.1	actB2	Alternative complex III	NA	0	27991.4	-0.269752	0.301843	0.371492	0.573817	27991	1.1588	0.302	0	0.00269	14.2674	14.4376	15.3675	15.45	14.956	14.5271	14.0314	13.7435	1.40515	1.43529	1.74935	1.77958	1.61168	1.42921	1.22196	1.18081
Alternative Complex III	QOY30_RS14235	SIDCL21_2997	WP_283745277.1	actC	Alternative complex III	NA	0	37280.3	-0.80779	0.356255	0.0233627	0.081655	37280	0.7778	0.356	0.029	0.123	14.8029	15.2172	15.6493	15.9198	15.3019	14.7148	14.5186	13.7614	1.62028	1.74263	1.85689	1.95866	1.74538	1.50147	1.40738	1.188
Alternative Complex III	QOY30_RS14230	SIDCL21_2996	WP_283745276.1	actD	Alternative complex III	NA	0	17642.2	-0.506197	0.292885	0.0839319	0.21161	17642	0.7119	0.293	0.015	0.0802	13.83	14.048	14.5326	14.7538	14.1719	13.8427	13.5557	13.1498	1.22939	1.28172	1.43071	1.51421	1.3086	1.16563	1.04089	0.942482
Alternative Complex III	QOY30_RS14225	SIDCL21_2995	WP_283745275.1	actE	Alternative complex III, cytochrome c	NA	1	17203.9	-0.195691	0.255507	0.443738	0.636846	17204	0.878	0.255	0.001	0.00798	13.749	13.8132	14.5557	14.6098	14.2302	13.9336	13.3043	13.5641	1.19686	1.18916	1.43954	1.45931	1.33115	1.20066	0.945214	1.1088
Alternative Complex III	QOY30_RS14220	SIDCL21_2994	WP_283745274.1	actF	Alternative complex III	NA	0	29910.1	-0.2102	0.314396	0.503762	0.691396	29910	0.9063	0.314	0.004	0.0322	14.3851	14.7208	15.2986	15.5462	14.9297	14.7683	14.2832	14.0287	1.45242	1.54695	1.72305	1.81626	1.60153	1.52209	1.31781	1.29532
Biofilm	QOY30_RS00700	SIDCL21_0141	WP_283742724.1	tabA	biofilm protein TabA	K19334	0	1700.05	0.133374	0.296473	0.652804	0.803607	1700.05	-0.323645	0.264184	0.220547	0.337302	10.2254	10.7979	10.8057	11.0025	10.8568	10.7184	10.8728	10.2648	-0.218797	0.000573779	0.00831816	0.0842039	0.0272367	-0.0375303	0.0197504	-0.215629
Biofilm	QOY30_RS08555	SIDCL21_1790	WP_283744205.1	pelA	polysaccharide biosynthesis protein PelA	K21006	0	1965.78	0.0961295	0.186347	0.60595	0.773276	1965.78	0.067342	0.165742	0.684518	0.782651	10.8509	10.9541	10.896	11.0142	10.8601	10.8295	11.1669	10.9055	0.0325204	0.0621638	0.0427828	0.0886645	0.0285194	0.00525756	0.131678	0.0415591
Biofilm	QOY30_RS08560	SIDCL21_1791	WP_283744206.1	pelB	polysaccharide biosynthesis protein PelB	K21007	0	1617.79	-0.0418183	0.189983	0.825781	0.906376	1617.79	0.127059	0.16909	0.452396	0.580623	10.7214	10.7112	10.5306	10.6766	10.5555	10.464	10.8389	10.7193	-0.0195338	-0.033574	-0.0966437	-0.0400086	-0.0892368	-0.135499	0.00684222	-0.0331621
Biofilm	QOY30_RS08565	SIDCL21_1792	WP_283744207.1	pelC	polysaccharide biosynthesis protein PelC	K21008	0	1166.66	0.620994	0.174954	0.000386002	0.00287286	1166.66	0.225425	0.15369	0.142444	0.244259	9.9822	9.79135	10.2993	10.1028	10.1248	10.3158	10.3024	10.4201	-0.316514	-0.396183	-0.184936	-0.258756	-0.255682	-0.192556	-0.197359	-0.153292
Biofilm	QOY30_RS08570	SIDCL21_1793	WP_283744208.1	pelD	polysaccharide biosynthesis protein PelD	K21009	0	1449.38	0.280183	0.1917	0.14386	0.310094	1449.38	0.0479174	0.169871	0.777882	0.856174	10.2889	10.4139	10.4218	10.667	10.4727	10.5709	10.6907	10.4058	-0.193288	-0.150797	-0.138188	-0.0436741	-0.121231	-0.0943453	-0.0495736	-0.15902
Biofilm	QOY30_RS08575	SIDCL21_1794	WP_283744209.1	pelE	polysaccharide biosynthesis protein PelE	K21010	0	415.94	0.0170153	0.225456	0.93984	0.973773	415.94	-0.119717	0.197698	0.544808	0.665151	8.64966	8.66776	8.66232	8.78924	8.79243	8.59363	8.85662	8.53137	-0.851886	-0.839089	-0.809689	-0.759471	-0.770697	-0.855773	-0.747631	-0.911469
Biofilm	QOY30_RS08580	SIDCL21_1795	WP_283744210.1	pelE	polysaccharide biosynthesis protein PelE	K21010	0	201.022	0.229511	0.303003	0.448778	0.641705	201.022	-0.152453	0.2629	0.561989	0.681923	7.37208	7.64205	7.81226	7.84651	7.48216	7.69096	7.60224	7.6259	-1.36518	-1.24341	-1.13412	-1.11884	-1.27715	-1.20339	-1.22507	-1.27495
Biofilm	QOY30_RS08585	SIDCL21_1796	WP_283744211.1	pelF	polysaccharide biosynthesis protein PelF	K21011	0	489.429	0.0412747	0.24401	0.865677	0.932573	489.429	-0.160992	0.214935	0.453842	0.581995	8.69322	9.02109	8.99087	8.99759	9.02778	8.6659	9.00323	8.98226	-0.834384	-0.699808	-0.684299	-0.68005	-0.679728	-0.827942	-0.691831	-0.730472
Biofilm	QOY30_RS08590	SIDCL21_1797	WP_283744212.1	pelG	polysaccharide biosynthesis protein PelG	K21012	0	279.131	-0.120287	0.368296	0.743968	0.8628	279.131	0.0331806	0.326946	0.919164	0.951568	8.12262	8.22512	8.01725	8.1817	8.03688	7.78625	7.86411	8.49853	-1.06363	-1.01357	-1.05588	-0.991064	-1.06274	-1.16669	-1.1254	-0.924654
